# Integrating untargeted metabolomics, genetically informed causal inference, and pathway enrichment to define the obesity metabolome

**DOI:** 10.1101/734707

**Authors:** Yu-Han H. Hsu, Christina M. Astley, Joanne B. Cole, Sailaja Vedantam, Josep M. Mercader, Andres Metspalu, Krista Fischer, Kristen Fortney, Eric K. Morgen, Clicerio Gonzalez, Maria E. Gonzalez, Tonu Esko, Joel N. Hirschhorn

## Abstract

**Background:** Obesity and its associated diseases are major health problems characterized by extensive metabolic disturbances. Understanding the causal connections between these phenotypes and variation in metabolite levels can uncover relevant biology and inform novel intervention strategies. Recent studies have combined metabolite profiling with genetic instrumental variable (IV) analyses to infer the direction of causality between metabolites and obesity, but often omitted a large portion of untargeted profiling data consisting of unknown, unidentified metabolite signals.

**Methods:** We expanded upon previous research by identifying body mass index (BMI)-associated metabolites in multiple untargeted metabolomics datasets, and then performing bidirectional IV analysis to classify these metabolites based on their inferred causal relationships with BMI. Meta-analysis and pathway analysis of both known and unknown metabolites across datasets were enabled by our recently developed bioinformatics suite, PAIRUP-MS.

**Results:** We identified 10 known metabolites that are more likely to be the causes (e.g. alpha-hydroxybutyrate) or effects (e.g. valine) of BMI, or may have more complex bidirectional cause-effect relationships with BMI (e.g. glycine). Importantly, we also identified about 5 times more unknown than known metabolites in each of these three categories. Pathway analysis incorporating both known and unknown metabolites prioritized 40 enriched (*p* < 0.05) metabolite sets for the cause versus effect groups, providing further support that these two metabolite groups are linked to obesity via distinct biological mechanisms.

**Conclusions:** These findings demonstrate the potential utility of our approach to uncover causal connections with obesity from untargeted metabolomics datasets. Combining genetically informed causal inference with the ability to map unknown metabolites across datasets provides a path to jointly analyze many untargeted datasets with obesity or other phenotypes. This approach, applied to larger datasets with genotype and untargeted metabolite data, should generate sufficient power for robust discovery and replication of causal biological connections between metabolites and various human diseases.
