## Supplementary Table 3 for "Integrating untargeted metabolomics, genetically informed causal inference, and pathway enrichment to define the obesity metabolome"

### Sheet: SuppTable 3
Supplementary Table 3. Known metabolites in cause, effect, or bidirectional groups with genome-wide signficant published instruments. Published instruments for each metabolite are ranked by their GWAS significance as reported by the respective studies. EA, effect allele (i.e. metabolite-increasing allele); OA, other allele; β, effect size estimate; SE, standard error. Published instruments in sam…
Supplementary Table 3A. Known metabolites in cause and bidirectional groups with genome-wide signficant publisehd instruments. "Directionally Consistent with This Study's Instrument": whether the direction of GM IV effect estimate agrees with that calculated using this study's instrument.
Group	Metabolite	Instrument Source	CHR	HG19_POS	RSID	EA	OA	MET ~ SNP			BMI ~ SNP			GM IV Estimate (MET → BMI)			Directionally Consistent with This Study's Instrument?
								β	SE	P	β	SE	P	Estimate	SE	P
Cause	alpha-hydroxybutyrate	This study	11	119745598	rs534427	T	C	0.2524	0.0501	4.819e-07	-0.0100227	0.0023817	3.2e-05	-0.0397096	0.0122951	0.00123919
		Rhee_2013_CellMetab	2	27730940	rs1260326	T	C	0.2194	0.0362	1.29e-09	-0.0132	0.00238	4.8e-10	-0.0601641	0.0147043	4.28393e-05	YES
Cause	C34:4_PC	This study	3	182171263	rs9881783	A	T	0.249	0.0473	1.424e-07	-0.00679267	0.00229576	0.0017	-0.0272798	0.0105764	0.00989999
		Draisma_2015_NatCommun	11	61570783	rs174547	T	C	0.0884	0.0066	2.06e-40	-0.00371727	0.00224633	0.098	-0.0420506	0.0256042	0.100521	YES
Cause	C6_carnitine	This study	1	76224010	rs2185152	C	T	0.5033	0.0495	2.881e-24	-0.0050799	0.00229998	0.028	-0.0100932	0.00467637	0.0309017
		Shin_2014_NatGenet	1	76216330	rs11161521	T	C	0.0703	0.0033	6.42e-100	-0.0053775	0.00230933	0.02	-0.0764936	0.0330453	0.0206234	YES
		Long_2017_NatGenet	1	76135946	rs7552404	A	G	0.47	0.04	3.39e-41	-0.00505876	0.00230214	0.028	-0.0107633	0.00498309	0.0307751	YES
		Shin_2014_NatGenet	5	131677997	rs272869	A	G	0.0224	0.0033	1.39e-11	0.00586335	0.00220912	0.0072	0.261757	0.105893	0.0134394	NO
		Shin_2014_NatGenet	10	61469090	rs1171615	T	C	0.0246	0.0037	4.05e-11	0.00420383	0.0025379	0.14	0.170887	0.10632	0.107991	NO
		Shin_2014_NatGenet	4	159644494	rs2070630	G	C	0.021	0.0034	6.76e-10	0.00534391	0.00233246	0.015	0.254472	0.118465	0.0317073	NO
		Burkhardt_2015_PlosGenet	3	27378230	rs1603050	G	A	0.0474	0.0084	2.19e-08	0.00460902	0.0110131	0.71	0.0972367	0.232982	0.676417	NO
Bidirectional	glycine	This study	2	211540507	rs1047891	A	C	0.5624	0.0491	2.345e-30	0.0167788	0.00228094	2.6e-13	0.0298343	0.00482008	6.03246e-10
		Kettunen_2016_NatCommun	2	211540507	rs1047891	A	C	0.4871	0.0111	0	0.0167788	0.00228094	2.6e-13	0.0344463	0.00474803	4.0206e-13	YES
		Shin_2014_NatGenet	2	211543055	rs715	C	T	0.076	0.0029	1.58e-147	0.0169451	0.00229952	2.1e-13	0.222962	0.0314302	1.30413e-12	YES
		Long_2017_NatGenet	2	211540507	rs1047891	C	A	0.3	0.05	6.81e-112	-0.0167788	0.00228094	2.6e-13	-0.0559293	0.0120291	3.32731e-06	NO
		Kettunen_2016_NatCommun	9	5877295	chr9:5877295:I	TA	T	0.3322	0.025	3.73e-40	0.00347714	0.00517862	0.48	0.010467	0.0156088	0.502484	YES
		Kettunen_2016_NatCommun	8	9181395	rs2169387	A	G	0.1301	0.0157	1.31e-16	0.00161531	0.00357593	0.8	0.0124159	0.0275268	0.651955	YES
		Kettunen_2016_NatCommun	16	81065282	rs10083777	C	T	0.1061	0.0145	2.97e-13	-0.000224532	0.00302016	0.89	-0.00211623	0.0284667	0.940739	NO
		Kettunen_2016_NatCommun	3	125905336	chr3:125905336:D	A	ACCTGACCCTGAC	0.0686	0.0112	1.06e-09	0.00418673	0.00216974	0.029	0.061031	0.0331613	0.0657051	YES
Bidirectional	tyrosine	This study	6	111477887	rs783084	C	T	0.3237	0.061	1.124e-07	-0.00697411	0.00231366	0.0014	-0.021545	0.00822019	0.00876766
		Shin_2014_NatGenet	6	111540372	rs405948	G	A	0.0102	0.0016	1.23e-10	-0.00553678	0.002153	0.0055	-0.542822	0.227606	0.0170828	YES
		Shin_2014_NatGenet	16	71603912	rs172650	A	C	0.0102	0.0016	2.82e-10	0.003455	0.00222224	0.1	0.338725	0.224252	0.130924	NO
		Rhee_2013_CellMetab	6	111565847	rs411604	A	G	0.2039	0.0356	1.02e-08	-0.00716161	0.00222389	0.00076	-0.0351231	0.0125125	0.0049999	YES
Supplementary Table 3B. Known metabolites in effect group with genome-wide signficant publisehd instruments. "Consistent with This Study's Instrument": whether the GM IV effect estimate is nonsignificant (p > 0.05) and thus agrees with this study's instrument.
Group	Metabolite	Instrument Source	CHR	HG19_POS	RSID	EA	OA	MET ~ SNP			BMI ~ SNP			GM IV Estimate (MET → BMI)			Consistent with This Study's Instrument?
								β	SE	P	β	SE	P	Estimate	SE	P
Effect	valine	This study	14	32724292	rs79674166	A	G	0.4732	0.0878	7.006e-08	-0.00123406	0.00312832	0.7	-0.0026079	0.00662867	0.694004
		Kettunen_2016_NatCommun	4	89206230	rs9637599	C	A	0.1139	0.0092	1.67e-35	0.0120714	0.00213937	6.3e-09	0.105982	0.0206417	2.83055e-07	NO
		Kettunen_2016_NatCommun	2	65208074	rs10211524	A	G	0.0864	0.0094	5.24e-20	0.00144357	0.00215889	0.51	0.016708	0.0250532	0.504836	YES
		Shin_2014_NatGenet	4	89226422	rs1440581	C	T	0.0081	0.0012	2.56e-12	0.00749519	0.00213727	0.00018	0.925332	0.297347	0.00185847	NO
		Kettunen_2016_NatCommun	17	7063667	rs7406661	C	T	0.0791	0.0127	5.35e-10	0.0034234	0.00269624	0.18	0.0432794	0.0347875	0.213461	YES
		Kettunen_2016_NatCommun	11	116661826	rs2072560	C	T	0.1047	0.0177	3.28e-09	0.00242978	0.00454815	0.55	0.0232071	0.0436166	0.594678	YES
		Long_2017_NatGenet	10	132873748	rs28695707	T	C	0.24	0.08	3.74e-08	-0.00366806	0.00306952	0.18	-0.0152836	0.013767	0.266929	YES
Effect	C22:6_LPC	This study	18	71068347	rs17087425	A	G	0.4006	0.0784	3.256e-07	-0.000203324	0.00339313	0.97	-0.000507549	0.0084707	0.952221
		Rhee_2013_CellMetab	11	61571478	rs174550	T	C	0.2626	0.0355	1.33e-13	-0.00364124	0.00224587	0.1	-0.0138661	0.00875545	0.11326	YES
Effect	C18_carnitine	This study	6	110760008	rs12210538	A	G	0.3642	0.0689	1.271e-07	0.000185729	0.00251475	0.77	0.000509964	0.00690553	0.941131
		Burkhardt_2015_PlosGenet	6	110760008	rs12210538	A	G	0.0634	0.007	2.02e-19	0.000185729	0.00251475	0.77	0.00292948	0.0396661	0.941127	YES
		Burkhardt_2015_PlosGenet	1	248039451	rs3811444	T	C	0.0509	0.0063	9.14e-16	0.00440286	0.00224709	0.027	0.0865002	0.0454268	0.0568886	YES
		Shin_2014_NatGenet	5	131670546	rs272879	C	G	0.0214	0.0033	1.11e-10	0.00627302	0.00219914	0.0035	0.293132	0.112266	0.00902646	NO
		Long_2017_NatGenet	6	110762453	rs72939920	A	T	0.25	0.05	2.89e-08	0.000394075	0.00252246	0.69	0.0015763	0.0100948	0.875915	YES
