## Supplementary Table 4 for "Integrating untargeted metabolomics, genetically informed causal inference, and pathway enrichment to define the obesity metabolome"

### Sheet: SuppTable 4
Supplementary Table 4. Nominally signficant (p < 0.05) metabolite sets in pathway analyses. Direction, direction of enrichment (i.e. which group of metabolites had higher membership scores in the metabolite set); Enrich_P, permutation-based enrichment p-value; Label_P, label confidence score for the reconstituted metabolite set (see PAIRUP-MS paper); CPDB_Pathways, original ConsensusPathDB pathwa…
Analysis	SET_ID	Direction	Enrich_P	Label_P	CPDB_Pathways
Cause vs. Other	SET_151	Other	0.007	2.73e-24	Wikipathways:Visual phototransduction
	SET_372	Cause	0.007	0.003	HumanCyc:mitochondrial L-carnitine shuttle
	SET_150	Other	0.008	4.93e-22	Reactome:Visual phototransduction
	SET_137	Other	0.008	0.00237	HumanCyc:sphingosine and sphingosine-1-phosphate metabolism
	SET_678	Other	0.011	0.046	HumanCyc:putrescine biosynthesis I
	SET_109	Other	0.017	0.00309	Reactome:Synthesis and interconversion of nucleotide di- and triphosphates
	SET_531	Cause	0.019	0.0114	HumanCyc:alanine biosynthesis/degradation|SMPDB:Glucose-Alanine Cycle
	SET_332	Other	0.021	0.109	KEGG:Leishmaniasis - Homo sapiens (human)
	SET_464	Other	0.022	9.84e-12	Wikipathways:Acetylcholine Synthesis
	SET_675	Cause	0.025	0.0118	Reactome:Degradation of cysteine and homocysteine
	SET_628	Other	0.025	0.204	HumanCyc:catecholamine biosynthesis|SMPDB:Aromatic L-Aminoacid Decarboxylase Deficiency|SMPDB:Tyrosine hydroxylase deficiency|SMPDB:Catecholamine Biosynthesis|Reactome:Catecholamine biosynthesis
	SET_645	Other	0.026	0.256	HumanCyc:chondroitin sulfate degradation (metazoa)|HumanCyc:dermatan sulfate degradation (metazoa)
	SET_140	Other	0.027	2.84e-08	Reactome:HDL-mediated lipid transport
	SET_41	Cause	0.027	0.162	HumanCyc:NAD <i>de novo</i> biosynthesis
	SET_595	Cause	0.027	0.00352	HumanCyc:4-hydroxyproline degradation|HumanCyc:L-cysteine degradation II|HumanCyc:L-cysteine degradation I
	SET_311	Cause	0.029	0.861	Reactome:Phosphate bond hydrolysis by NUDT proteins
	SET_684	Cause	0.029	0.279	HumanCyc:serotonin and melatonin biosynthesis|Reactome:Serotonin and melatonin biosynthesis|Wikipathways:Serotonin Transporter Activity
	SET_689	Cause	0.035	0.0147	Wikipathways:Tryptophan metabolism
	SET_123	Other	0.035	0.0175	KEGG:FoxO signaling pathway - Homo sapiens (human)
	SET_683	Cause	0.035	0.0089	KEGG:Sulfur metabolism - Homo sapiens (human)
	SET_229	Cause	0.038	0.000538	SMPDB:Ammonia Recycling
	SET_194	Other	0.04	0.108	Reactome:Inactivation, recovery and regulation of the phototransduction cascade|Reactome:The phototransduction cascade
	SET_428	Other	0.04	0.0247	PID:S1P4 pathway|PID:S1P5 pathway|PID:S1P3 pathway|PID:EPHA2 forward signaling|PID:S1P2 pathway
	SET_112	Other	0.041	9.36e-05	Reactome:Generic Transcription Pathway
	SET_138	Other	0.042	8.76e-07	Reactome:Lipoprotein metabolism
	SET_157	Cause	0.043	0.18	SMPDB:Carnitine-acylcarnitine translocase deficiency|SMPDB:Beta Oxidation of Very Long Chain Fatty Acids|SMPDB:Adrenoleukodystrophy, X-linked
	SET_575	Cause	0.043	0.0285	SMPDB:Carnitine Synthesis
	SET_111	Other	0.044	0.000515	Reactome:TP53 Regulates Metabolic Genes|Reactome:Transcriptional Regulation by TP53|Wikipathways:TP53 Regulates Metabolic Genes
	SET_90	Other	0.046	7.72e-11	EHMN:Bile acid biosynthesis
	SET_611	Cause	0.047	0.278	PID:Angiopoietin receptor Tie2-mediated signaling
	SET_211	Cause	0.047	2.46e-05	INOH:Glycolysis Gluconeogenesis
	SET_596	Cause	0.048	0.0335	HumanCyc:serine biosynthesis (phosphorylated route)|Reactome:Serine biosynthesis
	SET_329	Other	0.049	3.95e-13	SMPDB:Trisalicylate-choline Action Pathway|SMPDB:Acetylsalicylic Acid Action Pathway|SMPDB:Piroxicam Action Pathway|SMPDB:Antrafenine Action Pathway|SMPDB:Naproxen Action Pathway|SMPDB:Ibuprofen Action Pathway|SMPDB:Rofecoxib Action Pathway|SMPDB:Acetaminophen Action Pathway|SMPDB:Suprofen Action Pathway|SMPDB:Leukotriene C4 Synthesis Deficiency|SMPDB:Carprofen Action Pathway|SMPDB:Valdecoxib Act…
	SET_84	Other	0.049	2.78e-15	EHMN:Arachidonic acid metabolism
Effect vs. Other	SET_318	Effect	0	0.63	SMPDB:Phenylacetate Metabolism|Reactome:Conjugation of phenylacetate with glutamine
	SET_27	Effect	0.001	0.566	KEGG:Lysine biosynthesis - Homo sapiens (human)
	SET_322	Other	0.001	0.367	Wikipathways:Amino acid conjugation of benzoic acid|Reactome:Conjugation of benzoate with glycine
	SET_609	Other	0.002	0.192	Wikipathways:Effects of Nitric Oxide
	SET_419	Effect	0.003	0.989	HumanCyc:thymine degradation
	SET_562	Other	0.004	3.51e-05	INOH:Methionine Cysteine metabolism
	SET_258	Other	0.009	0.0213	Reactome:Creatine metabolism
	SET_41	Effect	0.01	0.162	HumanCyc:NAD <i>de novo</i> biosynthesis
	SET_440	Other	0.012	3.66e-23	Reactome:Synthesis of PC
	SET_202	Effect	0.012	2.49e-10	Reactome:Class I MHC mediated antigen processing & presentation
	SET_334	Other	0.012	6.38e-24	KEGG:Retrograde endocannabinoid signaling - Homo sapiens (human)
	SET_5	Other	0.013	0.107	EHMN:Histidine metabolism
	SET_289	Effect	0.014	0.0364	Wikipathways:Cellular response to heat stress|Reactome:Cellular response to heat stress|Wikipathways:TCF dependent signaling in response to WNT|Reactome:Regulation of HSF1-mediated heat shock response|Reactome:Transcriptional activity of SMAD2/SMAD3:SMAD4 heterotrimer|Reactome:Signaling by TGF-beta Receptor Complex|Wikipathways:Transcriptional activity of SMAD2-SMAD3-SMAD4 heterotrimer|Reactome:T…
	SET_59	Effect	0.016	1.77e-10	Reactome:Gene Expression
	SET_28	Effect	0.016	0.043	Reactome:Lysine catabolism|HumanCyc:lysine degradation I (saccharopine pathway)
	SET_40	Effect	0.017	0.0943	Wikipathways:NAD Biosynthesis II (from tryptophan)
	SET_323	Effect	0.019	0.307	Reactome:Biotin transport and metabolism|EHMN:Vitamin E metabolism
	SET_493	Effect	0.02	5.68e-05	Reactome:Biological oxidations
	SET_491	Effect	0.02	0.00902	KEGG:Parkinson,s disease - Homo sapiens (human)
	SET_212	Effect	0.022	3.7e-09	Reactome:Glutathione conjugation|Reactome:Glutathione synthesis and recycling
	SET_649	Effect	0.022	0.615	Reactome:Synthesis of UDP-N-acetyl-glucosamine
	SET_203	Other	0.022	6.97e-05	INOH:Alanine Aspartate Asparagine metabolism
	SET_494	Effect	0.023	5.54e-09	Reactome:Phase II conjugation|Wikipathways:Phase II conjugation
	SET_636	Other	0.023	9.19e-06	HumanCyc:superpathway of choline degradation to L-serine
	SET_501	Other	0.024	0.000318	Reactome:Sulfur amino acid metabolism
	SET_675	Other	0.024	0.0118	Reactome:Degradation of cysteine and homocysteine
	SET_448	Other	0.025	0.0117	Reactome:Neuronal System|Reactome:Transmission across Chemical Synapses
	SET_375	Effect	0.026	0.0161	Reactome:Beta-oxidation of pristanoyl-CoA
	SET_85	Effect	0.026	0.33	Reactome:Fatty Acyl-CoA Biosynthesis
	SET_541	Effect	0.03	8.7e-08	KEGG:Mineral absorption - Homo sapiens (human)
	SET_643	Other	0.03	0.0114	Reactome:Bile salt and organic anion SLC transporters
	SET_656	Effect	0.032	0.854	KEGG:Amphetamine addiction - Homo sapiens (human)|KEGG:Cocaine addiction - Homo sapiens (human)
	SET_432	Effect	0.037	0.844	PID:PDGFR-beta signaling pathway
	SET_46	Effect	0.037	4.68e-06	KEGG:Tryptophan metabolism - Homo sapiens (human)
	SET_676	Effect	0.038	0.188	SMPDB:Spermidine and Spermine Biosynthesis
	SET_281	Other	0.039	0.0526	HumanCyc:folate transformations I
	SET_65	Other	0.04	0.00575	KEGG:Glycine, serine and threonine metabolism - Homo sapiens (human)
	SET_304	Effect	0.04	0.4	Reactome:Synthesis of very long-chain fatty acyl-CoAs
	SET_125	Effect	0.042	0.0137	SMPDB:Mercaptopurine Metabolism Pathway
	SET_430	Other	0.047	0.627	Reactome:Ras activation uopn Ca2+ infux through NMDA receptor
	SET_58	Other	0.047	0.0546	INOH:Vitamin B6 metabolism
	SET_80	Effect	0.049	3.6e-11	HumanCyc:&gamma;-glutamyl cycle
	SET_324	Effect	0.049	0.0622	HumanCyc:tRNA splicing
	SET_256	Effect	0.049	0.0395	Reactome:Infectious disease
Bidirectional vs. Other	SET_679	Bidirectional	0.004	0.0158	EHMN:Biopterin metabolism|HumanCyc:phenylalanine degradation/tyrosine biosynthesis
	SET_18	Bidirectional	0.009	6.99e-10	Reactome:Transport of glucose and other sugars, bile salts and organic acids, metal ions and amine compounds
	SET_527	Bidirectional	0.009	6.06e-12	KEGG:Central carbon metabolism in cancer - Homo sapiens (human)
	SET_538	Bidirectional	0.01	3.15e-10	Reactome:Amine compound SLC transporters
	SET_676	Bidirectional	0.012	0.188	SMPDB:Spermidine and Spermine Biosynthesis
	SET_128	Other	0.016	0.0137	Reactome:Vitamin B5 (pantothenate) metabolism|SMPDB:Pantothenate and CoA Biosynthesis|Reactome:Coenzyme A biosynthesis|HumanCyc:coenzyme A biosynthesis|EHMN:Vitamin B5 - CoA biosynthesis from pantothenate
	SET_345	Other	0.017	0.0594	Reactome:Cytochrome P450 - arranged by substrate type
	SET_248	Other	0.017	0.57	HumanCyc:ornithine <i>de novo </i> biosynthesis
	SET_286	Bidirectional	0.021	0.204	EHMN:Lipoate metabolism|EHMN:Vitamin H (biotin) metabolism
	SET_27	Bidirectional	0.022	0.566	KEGG:Lysine biosynthesis - Homo sapiens (human)
	SET_533	Bidirectional	0.026	5.57e-10	Reactome:Amino acid and oligopeptide SLC transporters|Reactome:Transport of inorganic cations/anions and amino acids/oligopeptides
	SET_23	Bidirectional	0.028	3.55e-08	Reactome:Metabolism of amino acids and derivatives
	SET_537	Bidirectional	0.028	5.95e-10	Reactome:Na+/Cl- dependent neurotransmitter transporters
	SET_425	Other	0.028	0.894	HumanCyc:glutamate dependent acid resistance|Reactome:GABA synthesis
	SET_28	Bidirectional	0.03	0.043	Reactome:Lysine catabolism|HumanCyc:lysine degradation I (saccharopine pathway)
	SET_565	Other	0.03	0.0549	HumanCyc:4-hydroxybenzoate biosynthesis
	SET_56	Bidirectional	0.033	0.0925	KEGG:Arginine and proline metabolism - Homo sapiens (human)
	SET_624	Other	0.035	0.259	PharmGKB:Uricosurics Pathway, Pharmacodynamics
	SET_30	Other	0.037	0.0762	KEGG:Lysine degradation - Homo sapiens (human)
	SET_536	Bidirectional	0.039	2.43e-09	Reactome:Amino acid transport across the plasma membrane
	SET_313	Other	0.04	0.114	HumanCyc:fatty acid &alpha;-oxidation III|HumanCyc:stearate biosynthesis
	SET_605	Bidirectional	0.042	0.0037	KEGG:Valine, leucine and isoleucine biosynthesis - Homo sapiens (human)
	SET_618	Bidirectional	0.042	0.00406	Reactome:Metabolism of polyamines
	SET_645	Bidirectional	0.044	0.256	HumanCyc:chondroitin sulfate degradation (metazoa)|HumanCyc:dermatan sulfate degradation (metazoa)
	SET_441	Other	0.045	0.852	Reactome:Neurotransmitter Receptor Binding And Downstream Transmission In The Postsynaptic Cell
	SET_412	Other	0.045	0.483	Reactome:Plasmalogen biosynthesis
	SET_363	Bidirectional	0.046	1.11e-05	BioCarta:phospholipids as signalling intermediaries
	SET_402	Other	0.048	9.02e-05	Reactome:Transport of fatty acids
	SET_615	Bidirectional	0.048	0.000131	Wikipathways:Glucose Homeostasis
	SET_436	Other	0.049	0.288	SMPDB:Rabeprazole Action Pathway|SMPDB:Metiamide Action Pathway|SMPDB:Betazole Action Pathway|SMPDB:Omeprazole Action Pathway|SMPDB:Roxatidine acetate Action Pathway|SMPDB:Pantoprazole Action Pathway|SMPDB:Lansoprazole Action Pathway|SMPDB:Nizatidine Action Pathway|SMPDB:Cimetidine Action Pathway|SMPDB:Ranitidine Action Pathway|Wikipathways:Calcium Regulation in the Cardiac Cell|SMPDB:Pirenzepine…
	SET_576	Other	0.049	0.0039	KEGG:Ascorbate and aldarate metabolism - Homo sapiens (human)
Cause vs. Effect	SET_675	Cause	0.001	0.0118	Reactome:Degradation of cysteine and homocysteine
	SET_683	Cause	0.001	0.0089	KEGG:Sulfur metabolism - Homo sapiens (human)
	SET_29	Effect	0.002	0.00677	SMPDB:Pyridoxine dependency with seizures|SMPDB:Hyperlysinemia I, Familial|SMPDB:Saccharopinuria/Hyperlysinemia II|SMPDB:2-aminoadipic 2-oxoadipic aciduria|SMPDB:Lysine Degradation|HumanCyc:lysine degradation II (pipecolate pathway)|SMPDB:Hyperlysinemia II or Saccharopinuria
	SET_318	Effect	0.003	0.63	SMPDB:Phenylacetate Metabolism|Reactome:Conjugation of phenylacetate with glutamine
	SET_27	Effect	0.005	0.566	KEGG:Lysine biosynthesis - Homo sapiens (human)
	SET_322	Cause	0.005	0.367	Wikipathways:Amino acid conjugation of benzoic acid|Reactome:Conjugation of benzoate with glycine
	SET_28	Effect	0.006	0.043	Reactome:Lysine catabolism|HumanCyc:lysine degradation I (saccharopine pathway)
	SET_649	Effect	0.006	0.615	Reactome:Synthesis of UDP-N-acetyl-glucosamine
	SET_440	Cause	0.009	3.66e-23	Reactome:Synthesis of PC
	SET_258	Cause	0.009	0.0213	Reactome:Creatine metabolism
	SET_562	Cause	0.011	3.51e-05	INOH:Methionine Cysteine metabolism
	SET_612	Cause	0.012	0.0161	Reactome:Nitric oxide stimulates guanylate cyclase|Reactome:Latent infection of Homo sapiens with Mycobacterium tuberculosis|BioCarta:nitric oxide signaling pathway|Wikipathways:Latent infection of Homo sapiens with Mycobacterium tuberculosis|PID:VEGFR1 specific signals|Reactome:Phagosomal maturation (early endosomal stage)|BioCarta:no2-dependent il-12 pathway in nk cells
	SET_419	Effect	0.013	0.989	HumanCyc:thymine degradation
	SET_656	Effect	0.013	0.854	KEGG:Amphetamine addiction - Homo sapiens (human)|KEGG:Cocaine addiction - Homo sapiens (human)
	SET_634	Effect	0.017	0.229	Reactome:Reuptake of GABA
	SET_194	Effect	0.018	0.108	Reactome:Inactivation, recovery and regulation of the phototransduction cascade|Reactome:The phototransduction cascade
	SET_636	Cause	0.019	9.19e-06	HumanCyc:superpathway of choline degradation to L-serine
	SET_500	Cause	0.02	5.06e-05	HumanCyc:superpathway of methionine degradation
	SET_123	Effect	0.02	0.0175	KEGG:FoxO signaling pathway - Homo sapiens (human)
	SET_628	Effect	0.021	0.204	HumanCyc:catecholamine biosynthesis|SMPDB:Aromatic L-Aminoacid Decarboxylase Deficiency|SMPDB:Tyrosine hydroxylase deficiency|SMPDB:Catecholamine Biosynthesis|Reactome:Catecholamine biosynthesis
	SET_676	Effect	0.024	0.188	SMPDB:Spermidine and Spermine Biosynthesis
	SET_527	Effect	0.025	6.06e-12	KEGG:Central carbon metabolism in cancer - Homo sapiens (human)
	SET_432	Effect	0.025	0.844	PID:PDGFR-beta signaling pathway
	SET_498	Cause	0.025	1.53e-08	EHMN:Methionine and cysteine metabolism
	SET_125	Effect	0.025	0.0137	SMPDB:Mercaptopurine Metabolism Pathway
	SET_428	Effect	0.027	0.0247	PID:S1P4 pathway|PID:S1P5 pathway|PID:S1P3 pathway|PID:EPHA2 forward signaling|PID:S1P2 pathway
	SET_363	Effect	0.027	1.11e-05	BioCarta:phospholipids as signalling intermediaries
	SET_304	Effect	0.027	0.4	Reactome:Synthesis of very long-chain fatty acyl-CoAs
	SET_609	Cause	0.029	0.192	Wikipathways:Effects of Nitric Oxide
	SET_110	Effect	0.029	0.000493	HumanCyc:guanosine ribonucleotides <i>de novo</i> biosynthesis|HumanCyc:guanosine nucleotides <i>de novo</i> biosynthesis
	SET_109	Effect	0.03	0.00309	Reactome:Synthesis and interconversion of nucleotide di- and triphosphates
	SET_618	Effect	0.032	0.00406	Reactome:Metabolism of polyamines
	SET_138	Effect	0.034	8.76e-07	Reactome:Lipoprotein metabolism
	SET_112	Effect	0.034	9.36e-05	Reactome:Generic Transcription Pathway
	SET_256	Effect	0.037	0.0395	Reactome:Infectious disease
	SET_652	Cause	0.038	0.336	HumanCyc:glutathione-mediated detoxification
	SET_491	Effect	0.039	0.00902	KEGG:Parkinson,s disease - Homo sapiens (human)
	SET_334	Cause	0.04	6.38e-24	KEGG:Retrograde endocannabinoid signaling - Homo sapiens (human)
	SET_445	Effect	0.041	0.00647	EHMN:Glycerophospholipid metabolism
	SET_323	Effect	0.041	0.307	Reactome:Biotin transport and metabolism|EHMN:Vitamin E metabolism
